# Functional and pangenomic exploration of Roc two-component regulatory systems identifies novel players across *Pseudomonas* species

**DOI:** 10.1101/2024.10.18.618891

**Authors:** Victor Simon, Julian Trouillon, Ina Attrée, Sylvie Elsen

## Abstract

The opportunistic pathogen *Pseudomonas aeruginosa* counts on a large collection of two-component regulatory systems (TCSs) to sense and adapt to changing environments. Among them, the Roc (<u>R</u>egulation <u>o</u>f *<u>c</u>up*) system is a one-of-a-kind network of branched TCSs, composed of two histidine kinases (HKs) (RocS1 and RocS2) interacting with three response regulators (RRs) (RocA1, RocR and RocA2), which regulate virulence, antibiotic resistance and biofilm formation. Based on extensive work on the Roc system, previous data suggested the existence of other key regulators yet to be discovered. In this work, we identified PA4080, renamed RocA3, as a fourth RR that is activated by RocS1 and RocS2 and that positively controls the expression of the *cupB* operon. Comparative genomic analysis of the locus identified a gene - *rocR3* - adjacent to *rocA3* in a subpopulation of strains which encodes a protein with structural and functional similarity to the c-di-GMP phosphodiesterase RocR. Furthermore, we identified a fourth branch of the Roc system consisting of the PA2583 HK, renamed RocS4, and of the Hpt protein HptA. Using a bacterial two-hybrid system, we showed that RocS4 interacts with HptA, which in turn interacts with RocA1, RocA2 and RocR3. Finally, we mapped the pangenomic RRs repertoire establishing a comprehensive view of the plasticity of such regulators among clades of the species. Overall, our work provides a comprehensive inter-species definition of the Roc system, nearly doubling the number of proteins known to be involved in this interconnected network of TCSs controlling pathogenicity in *Pseudomonas* species.

**GRAPHICAL ABSTRACT:** 

**ABBREVIATED SUMMARY:** Roc system account for a particularly interconnected yet incomplete network of two-component regulatory system involved in the virulence of *Pseudomonas aeruginosa*. Our work identified the missing RocA3 regulator and propose new players of the system delineating their conservation between the clade of the species.
