## Supplementary Data 1 for "Functional and pangenomic exploration of Roc two-component regulatory systems identifies novel players across *Pseudomonas* species"

### Sheet: 2C
PcupB1-lacZ	LB			LB + Ara 0.5%
/pJN105	7.20611916	7.12143928	6.67166417	7.09627329	7.33695652	6.78471248
/pJN-PA4080	9.89010989	10.5631868	9.20010222	3627.69231	3450	3187.5
Dunnett's multiple comparisons test	Mean Diff.	95.00% CI of diff.	Below threshold?	Summary	Adjusted P Value
/pJN105 vs. /pJN-PA4080	-0.07291	-279.9 to 279.8	No	ns	>0.9999
/pJN105 vs. /pJN105 + Ara 0.5%	-2.885	-282.7 to 277.0	No	ns	>0.9999
/pJN105 vs. /pJN-PA4080 + Ara 0.5%	-3415	-3695 to -3135	Yes	****	<0.0001
PPA4080-lacZ	LB			LB + Ara 0.5%
/pJN105	24.3703865	24.5869776	23.7774355	22.8070175	24.6340961	22.2921584
/pJN-PA4080	113.207547	106.590909	72.2238082	3154.22886	3180.95238	3057.89474
Dunnett's multiple comparisons test	Mean Diff.	95.00% CI of diff.	Below threshold?	Summary	Adjusted P Value
/pJN105 vs. /pJN-PA4080	-73.1	-150.2 to 3.970	No	ns	0.061
/pJN105 vs. /pJN105 + Ara 0.5%	1.001	-76.07 to 78.07	No	ns	>0.9999
/pJN105 vs. /pJN-PA4080 + Ara 0.5%	-3107	-3184 to -3030	Yes	****	<0.0001

### Sheet: 3A
PcupB1-lacZ	/pMMB67EH-Gm			/pMMB67EH-GW-rocS1
WT	10.4556075	11.8154762	13.1460337	122.7621483	339.8727466	350.613155
ΔPA4080	13.25758	13.81462	13.58093	10.588488	11.0663082	10.877193
ΔrocA1ΔrocA2	14.09443	14.49084	14.67803	251.785714	414.75827	404
ΔΔΔ	16.28059	16.51828	16.64371	12.7688172	14.2012052	13.5206229
PA4080-D58A	15.24504	13.63636	13.11189	9.04209622	9.47327044	9.16666667
Dunnett's multiple comparisons test	Mean Diff.	95.00% CI of diff.	Below threshold?	Summary	Adjusted P Value
WT /pMMB67EH-Gm vs. WT /pMMB67EH-Gm-rocS1	-259.3	-373.7 to -144.8	Yes	****	<0.0001
WT /pMMB67EH-Gm vs. ΔPA4080 /pMMB67EH-Gm	-1.745	-116.2 to 112.7	No	ns	>0.9999
WT /pMMB67EH-Gm vs. ΔPA4080 /pMMB67EH-Gm-rocS1	0.9617	-113.5 to 115.4	No	ns	>0.9999
WT /pMMB67EH-Gm vs. ΔrocA1ΔrocA2 /pMMB67EH-Gm	-2.615	-117.1 to 111.8	No	ns	>0.9999
WT /pMMB67EH-Gm vs. Group F	-345	-459.5 to -230.6	Yes	****	<0.0001
WT /pMMB67EH-Gm vs. ΔΔΔ /pMMB67EH-Gm	-4.675	-119.1 to 109.8	No	ns	0.9999
WT /pMMB67EH-Gm vs. ΔΔΔ /pMMB67EH-Gm-rocS1	-1.691	-116.1 to 112.8	No	ns	>0.9999
WT /pMMB67EH-Gm vs. PA4080-D58A /pMMB67EH-Gm	-2.192	-116.6 to 112.3	No	ns	>0.9999
WT /pMMB67EH-Gm vs. PA4080-D58A /pMMB67EH-Gm-rocS1	2.578	-111.9 to 117.0	No	ns	>0.9999
PcupB1-lacZ	/pMMB67EH			/pMMB67HE-rocS2
WT	19.72625	22.55892	22.39057	7734.375	8415.385	8653.846
ΔPA4080	20.76023	22.77778	16.95304	20.55556	21.33333	18.63799
ΔrocA1ΔrocA2	18.07292	15.46875	15.72516	1583.333	1481.884	1569.643
ΔΔΔ	17.08861	18.31276	19.5122	18.23161	18.44136	15.97222
PA4080-D58A	18.4739	18.98734	19.41015	48.75817	54.60526	94.90107
Dunnett's multiple comparisons test	Mean Diff.	95.00% CI of diff.	Below threshold?	Summary	Adjusted P Value
WT /pMMB67EH vs. WT /pMMB67HE-rocS2	-8246	-8616 to -7876	Yes	****	<0.0001
WT /pMMB67EH vs. ΔPA4080 /pMMB67EH	1.395	-368.6 to 371.4	No	ns	>0.9999
WT /pMMB67EH vs. ΔPA4080 /pMMB67HE-rocS2	1.383	-368.6 to 371.4	No	ns	>0.9999
WT /pMMB67EH vs. ΔrocA1ΔrocA2 /pMMB67EH	5.136	-364.9 to 375.1	No	ns	>0.9999
WT /pMMB67EH vs. ΔrocA1ΔrocA2 /pMMB67HE-rocS2	-1523	-1893 to -1153	Yes	****	<0.0001
WT /pMMB67EH vs. ΔΔΔ /pMMB67EH	3.254	-366.7 to 373.2	No	ns	>0.9999
WT /pMMB67EH vs. ΔΔΔ /pMMB67HE-rocS2	4.01	-366.0 to 374.0	No	ns	>0.9999
WT /pMMB67EH vs. PA4080-D58A /pMMB67EH	2.601	-367.4 to 372.6	No	ns	>0.9999
WT /pMMB67EH vs. PA4080-D58A /pMMB67HE-rocS2	-44.53	-414.5 to 325.5	No	ns	0.9995

### Sheet: 3B
PcupC1-lacZ	/pMMB67EH-Gm			/pMMB67EH-GW-rocS1
WT	3.77492877	4.1005291	4.45736434	412.183544	757.971014	383.975338
ΔPA4080	3.98860399	4.09722222	3.90295359	510.248519	528.120142	466.499345
ΔrocA1ΔrocA2	4.8088411	5.52691867	5.43981481	5.41509707	6.05349899	5.67241379
ΔΔΔ	4.24836601	3.94056848	4.46998723	6.20428422	6.30704868	6.32758621
Dunnett's multiple comparisons test	Mean Diff.	95.00% CI of diff.	Below threshold?	Summary	Adjusted P Value
WT /pMMB67EH-Gm vs. WT /pMMB67EH-Gm-rocS1	-513.9	-691.7 to -336.2	Yes	****	<0.0001
WT /pMMB67EH-Gm vs. ΔPA4080 /pMMB67EH-Gm	0.1147	-177.7 to 177.9	No	ns	>0.9999
WT /pMMB67EH-Gm vs. ΔPA4080 /pMMB67EH-Gm-rocS1	-497.5	-675.3 to -319.7	Yes	****	<0.0001
WT /pMMB67EH-Gm vs. ΔrocA1ΔrocA2 /pMMB67EH-Gm	-1.148	-178.9 to 176.6	No	ns	>0.9999
WT /pMMB67EH-Gm vs. Group F	-1.603	-179.4 to 176.2	No	ns	>0.9999
WT /pMMB67EH-Gm vs. ΔΔΔ /pMMB67EH-Gm	-0.1087	-177.9 to 177.7	No	ns	>0.9999
WT /pMMB67EH-Gm vs. ΔΔΔ /pMMB67EH-Gm-rocS1	-2.169	-179.9 to 175.6	No	ns	>0.9999
PcupC1-lacZ	/pMMB67EH			/pMMB67HE-rocS2
WT	9.67333392	10.972964	10.2509051	7070.217918	7885.416667	8235.735736
ΔPA4080	9.53188322	10.2378929	9.92990654	4152.777778	5100	5195.833333
ΔrocA1ΔrocA2	9.88818425	10.2065912	9.77619282	6.428571429	6.964285714	6.428571429
ΔΔΔ	9.8606051	10.1178383	9.70220181	6.840277778	8.368055556	8.020833333
Dunnett's multiple comparisons test	Mean Diff.	95.00% CI of diff.	Below threshold?	Summary	Adjusted P Value
WT /pMMB67EH vs. WT /pMMB67HE-rocS2	-7720	-8381 to -7059	Yes	****	<0.0001
WT /pMMB67EH vs. ΔPA4080 /pMMB67EH	0.3992	-660.6 to 661.4	No	ns	>0.9999
WT /pMMB67EH vs. ΔPA4080 /pMMB67HE-rocS2	-4806	-5467 to -4145	Yes	****	<0.0001
WT /pMMB67EH vs. ΔrocA1ΔrocA2 /pMMB67EH	0.3421	-660.6 to 661.3	No	ns	>0.9999
WT /pMMB67EH vs. ΔrocA1ΔrocA2 /pMMB67HE-rocS2	3.692	-657.3 to 664.7	No	ns	>0.9999
WT /pMMB67EH vs. ΔΔΔ /pMMB67EH	0.4055	-660.6 to 661.4	No	ns	>0.9999
WT /pMMB67EH vs. ΔΔΔ /pMMB67HE-rocS2	2.556	-658.4 to 663.5	No	ns	>0.9999

### Sheet: 4C
PcupB1-lacZ	/pJN105 /pMMB	/pJN105 /pMMB-RocS2	/pJN-RocR /pMMB-RocS2	/pJN-RocR3 /pMMB-RocS2
	10.2534562	98.5714286	60.2040816	65.3361345
	10.4081633	122.883598	50.3968254	75.3968254
	10.483871	110.714286	32.884097	74.137931
Tukey's multiple comparisons test	Mean Diff.	95.00% CI of diff.	Below threshold?	Summary	Adjusted P Value
/EV vs. /p-RocS2	-100.3	-128.7 to -71.95	Yes	****	<0.0001
/EV vs. /p-RocS2 /p-RocR	-37.45	-65.84 to -9.058	Yes	*	0.015
/EV vs. /p-RocS2 /p-RocR3	-61.24	-89.63 to -32.85	Yes	**	0.0012
/p-RocS2 vs. /p-RocS2 /p-RocR	62.89	34.51 to 91.28	Yes	**	0.0011
/p-RocS2 vs. /p-RocS2 /p-RocR3	39.1	10.71 to 67.49	Yes	*	0.0122
/p-RocS2 /p-RocR vs. /p-RocS2 /p-RocR3	-23.8	-52.18 to 4.594	No	ns	0.0968
PcupC1-lacZ	/pJN105 /pMMB	/pJN105 /pMMB-RocS2	/pJN-RocR /pMMB-RocS2	/pJN-RocR3 /pMMB-RocS2
	6.66666667	4539.39697	3239.44623	3191.11111
	7.62776506	4585.2074	3745.33372	3661.39847
	7.85659802	4938.70712	3714	3861.65577
Tukey's multiple comparisons test	Mean Diff.	95.00% CI of diff.	Below threshold?	Summary	Adjusted P Value
/EV vs. /p-RocS2	-4680	-5176 to -4185	Yes	****	<0.0001
/EV vs. /p-RocS2 /p-RocR	-3559	-4054 to -3064	Yes	****	<0.0001
/EV vs. /p-RocS2 /p-RocR3	-3564	-4059 to -3069	Yes	****	<0.0001
/p-RocS2 vs. /p-RocS2 /p-RocR	1122	626.4 to 1617	Yes	***	0.0009
/p-RocS2 vs. /p-RocS2 /p-RocR3	1116	621.2 to 1612	Yes	***	0.001
/p-RocS2 /p-RocR vs. /p-RocS2 /p-RocR3	-5.128	-500.3 to 490.0	No	ns	>0.9999

### Sheet: 5C
	HptA			HptB			pKT25
PA2583-D1	4696.552	3703.448	4171.921	268.7075	247.449	251.5306	294.3158	239.3684	215.311
SagS-D1	256.8421	240	265.2632	2384.694	2035.714	2105.952	228.2609	230.2676	214.0316
RocA1-D2	2522.911	2505.121	2089.012	504.1199	328.9888	263.5342	252.6316	238.5425	266.6667
RocR-D2	614.0625	562.5	522.5	720.3125	747.9167	538.5417	518.75	379.8077	359.0909
RocA2-D2	4009.091	2631.933	3173.469	246.5171	318.9239	261.6883	138.1579	145.1087	162.1875
RocA3-D2	357.9545	326.0417	355.6818	356.9444	359.375	382.8125	389.2857	315.1786	332.1429
RocR3-D2	3863.75	2769.643	3265.625	515.3846	405.3571	379.1667	377.2727	294.0789	327.0833
pUT18c	337.5	363.5417	317.8571	351.1364	242.7632	357.9545	222.5	282.2368	342.7083
Dunnett's multiple comparisons test	Mean Diff.	95.00% CI of diff.	Below threshold?	Summary	Adjusted P Value
PA2583-D1
pKT25 vs. HptA	-3941	-4354 to -3528	Yes	****	<0.0001
pKT25 vs. HptB	-6.231	-419.2 to 406.7	No	ns	0.9991
SagS-D1
pKT25 vs. HptA	-29.85	-442.8 to 383.1	No	ns	0.9803
pKT25 vs. HptB	-1951	-2364 to -1538	Yes	****	<0.0001
RocA1-D2
pKT25 vs. HptA	-2120	-2533 to -1707	Yes	****	<0.0001
pKT25 vs. HptB	-112.9	-525.9 to 300.0	No	ns	0.7589
RocR-D2
pKT25 vs. HptA	-147.1	-560.1 to 265.8	No	ns	0.6322
pKT25 vs. HptB	-249.7	-662.6 to 163.2	No	ns	0.2935
RocA2-D2
pKT25 vs. HptA	-3123	-3536 to -2710	Yes	****	<0.0001
pKT25 vs. HptB	-127.2	-540.2 to 285.7	No	ns	0.7067
RocA3-D2
pKT25 vs. HptA	-1.024	-414.0 to 411.9	No	ns	>0.9999
pKT25 vs. HptB	-20.84	-433.8 to 392.1	No	ns	0.9903
RocR3-D2
pKT25 vs. HptA	-2967	-3380 to -2554	Yes	****	<0.0001
pKT25 vs. HptB	-100.5	-513.4 to 312.4	No	ns	0.8026
pUT18c
pKT25 vs. HptA	-57.15	-470.1 to 355.8	No	ns	0.9301
pKT25 vs. HptB	-34.8	-447.7 to 378.1	No	ns	0.9733

### Sheet: S2B
PlepB-lacZ	/pMMB67EH			/pMMB67HE-rocS2
WT	57.54310345	56.72348485	57.76515152	588.5029891	881.3621891	821.5748155
ΔrocA1	73.6842105	77.6427469	81.1191626	88.31142971	93.1013431	93.92898053
ΔrocA2	76.8921095	82.8976035	79.2512943	406.2916515	409.3373161	443.7780201
ΔPA4080	61.7860852	64.2201835	61.1803392	626.25	582.5	512.5
ΔΔΔ	77.6803119	80.5152979	77.8171789	76.50501672	80.16304348	77.2299509
Dunnett's multiple comparisons test	Mean Diff.	95.00% CI of diff.	Below threshold?	Summary	Adjusted P Value
WT /pMMB67EH vs. WT /pMMB67HE-rocS2	-706.5	-836.6 to -576.4	Yes	****	<0.0001
WT /pMMB67EH vs. ΔrocA1 /pMMB67EH	-20.14	-150.2 to 110.0	No	ns	0.9976
WT /pMMB67EH vs. ΔrocA1 /pMMB67HE-rocS2	-34.44	-164.5 to 95.68	No	ns	0.9695
WT /pMMB67EH vs. ΔrocA2 /pMMB67EH	-22.34	-152.4 to 107.8	No	ns	0.9971
WT /pMMB67EH vs. ΔrocA2 /pMMB67HE-rocS2	-362.5	-492.6 to -232.3	Yes	****	<0.0001
WT /pMMB67EH vs. ΔPA4080 /pMMB67EH	-5.052	-135.2 to 125.1	No	ns	0.9999
WT /pMMB67EH vs. ΔPA4080 /pMMB67HE-rocS2	-516.4	-646.5 to -386.3	Yes	****	<0.0001
WT /pMMB67EH vs. ΔΔΔ /pMMB67EH	-21.33	-151.4 to 108.8	No	ns	0.9973
WT /pMMB67EH vs. ΔΔΔ /pMMB67HE-rocS2	-20.62	-150.7 to 109.5	No	ns	0.9975
